# Human Chr18: “Stakhanovite” Genes, Missing and uPE1 Proteins in Liver Tissue and HepG2 Cells

**DOI:** 10.1101/2020.11.04.358739

**Authors:** George S. Krasnov, Sergey P. Radko, Konstantin G. Ptitsyn, Valeriya V. Shapovalova, Olga S. Timoshenko, Svetlana A. Khmeleva, Leonid K. Kurbatov, Yana Y. Kiseleva, Ekaterina V. Ilgisonis, Mikhail A. Pyatnitskiy, Ekaterina V. Poverennaya, Olga I. Kiseleva, Igor V. Vakhrushev, Anastasia V. Tsvetkova, Ivan V. Buromski, Sergey S. Markin, Victor G. Zgoda, Alexander I. Archakov, Andrey V. Lisitsa, Elena A. Ponomarenko

## Abstract

Missing (MP) and functionally uncharacterized proteins (uPE1) comprise less than 5% of the total number of human Chr18 genes. Within half a year, since the January 2020 version of NextProt, the number of entries in the MP+uPE1 datasets has changed, mainly due to the achievements of antibody-based proteomics. Assuming that the proteome is closely related to the transcriptome scaffold, quantitative PCR, Illumina HiSeq, and Oxford Nanopore Technology were applied to characterize the liver samples of three male donors compared with the HepG2 cell line. The data mining of Expression Atlas (EMBL-EBI) and the profiling of our biospecimens using orthogonal methods of transcriptome analysis have shown that in HepG2 cells and the liver, the genes encoding functionally uncharacterized proteins (uPE1) are expressed as low as for the missing proteins (less than 1 copy per cell), except for selected cases of HSBP1L1, TMEM241, C18orf21, and KLHL14. The initial expectation that uPE1 genes might be expressed at higher levels than MP genes, was compromised by severe discrepancies in our semi-quantitative gene expression data and in public databanks. Such discrepancy forced us to revisit the transcriptome of Chr18, the target of Russian C-HPP Consortia. Tanglegram of highly expressed genes and further correlation analysis have shown the severe dependencies on the mRNA extraction method and analytical platform.

Targeted gene expression analysis by quantitative PCR (qPCR) and high-throughput transcriptome profiling (Illumina HiSeq and ONT MinION) for the same set of samples from normal liver tissue and HepG2 cells revealed the detectable expression of 250+ (92%) protein-coding genes of Chr18 (at least one method). The expression of slightly more than 50% protein-coding genes was detected simultaneously by all three methods. Correlation analysis of the gene expression profiles showed that the grouping of the datasets depended almost equally on both the type of biological material and the experimental method, particularly cDNA/mRNA isolation and library preparation. The dependence on the choice of bioinformatics analysis pipeline was also noticeable but significantly less. Furthermore, the combination of Illumina HiSeq and ONT MinION sequencing to validate proteotypic peptides of missing and uPE1 proteins was performed for the heat-shock factor binding protein HSBP1L1 (missing protein, recently transferred to PE1 category) and uncharacterized protein C18orf21 (uPE1). We observed that a nonsynonymous SNP led to the loss of the site of trypsinolysis in HSBP1L1. The modified version of HSBP1L1 was included in the sequence database and searched against the MS/MS dataset from Kulak, Geyer & Mann (2017), but delivered no significant identification. Thus, HSBP1L1 is still missing for the MS-pillar of C-HPP, although its existence at the protein level has been confirmed.
