## Supplementary material for "Human Chr18: “Stakhanovite” Genes, Missing and uPE1 Proteins in Liver Tissue and HepG2 Cells": Table S2 - Stakhanovite genes of Chr18

### Sheet: Лист1
Table S2. The top most expressed (“Stakhanov”) genes of Chr18 by the Illumina HiSeq or ONT MinION sequencing and qPCR analysis. Shown are gene names and transcript abundances in TPM for ONT MinION, in FPKM for Illumina HiSeq, and in copies per a cell for qPCR.
HepG2 cells		Liver, donor #1		Liver, donor #3		Liver, donor #5
ONT MinION
RPL17	3855.1	TTR	6789.3	TTR	11514.4	-	-
MYL12A	321.1	RPL17	996.2	CYB5A	838.9	-	-
MYL12B	314.8	CYB5A	784.9	ACAA2	152.9	-	-
TTR	278.7	MYL12B	94.7	RPL17	106.6	-	-
CYB5A	168.6	ATP5F1A	79.7	MYL12B	94.6	-	-
Illumina HiSeq
RPL17	1616.5	TTR	12746.5	TTR	8964	TTR	3022
TTR	995.5	RPL17	515	MYL12B	501.5	RPL17	456
NDUFV2	533	NDUFV2	410.5	RPL17	401.5	MYL12B	260
ATP5F1A	365	ACAA2	407	MYL12A	265	MYL12A	256.5
MYL12A	288.5	CYB5A	391	ATP5F1A	257.5	NDUFV2	202
qPCR
ATP5F1A	324	TTR	725	TTR	631	TTR	470
MAPRE2	173	ATP5F1A	92	ATP5F1A	111	ATP5F1A	68
CNDP2	152	CNDP2	60	CNDP2	53	CNDP2	36
AFG3L2	129	ACAA2	36	TTC39C	39	ACAA2	35
KLHL14	116	CYPB5A	27	ACAA2	30	TTC39C	23
